# Genome editing of key domestication genes overcomes self-incompatibility and bitter taste in cultivated buckwheat

**DOI:** 10.64898/2026.05.27.728157

**Authors:** Artur Pinski, Magdalena Zaranek, Joanna Lusinska, Przemyslaw Kopec, Agnieszka Plazek, Paulina Pajak, Przemyslaw Petryszak, Anna Kostecka-Gugala, Meiliang Zhou, Alexander Betekhtin

## Abstract

Buckwheat (*Fagopyrum* spp.) is a climate-resilient pseudocereal, yet its global adoption is constrained by the distylous self-incompatibility of common buckwheat (*F. esculentum*) and grain bitterness of Tartary buckwheat (*F. tataricum*). While the *S-locus early flowering 3* (*FeS-ELF3*) gene has been identified as a key regulator of self-compatibility, a stable genetic transformation of *F. esculentum* has not yet been developed. In this study, we developed an Agrobacterium-mediated transformation protocol of *F. esculentum* (27% transformation efficiency) and applied it to the agronomically relevant ’Panda’ cultivar. Inactivation of the *FeS-ELF3* gene using the CRISPR/Cas9 system yielded self-compatible lines with long-homostylous flowers. *fes-elf3* mutants showed a distinct architectural shift: mutant plants were shorter and had shorter inflorescences than wild-type plants. Notably, these traits did not compromise yield, as the mutants produced a similar number of seeds per plant in the greenhouse. In *F. tataricum*, we targeted *the rutin-degrading enzyme (FtRDE2*), which was suspected to be a driver of grain bitterness by hydrolysing rutin into the bitter quercetin. Metabolic profiling of seeds of two *ftrde2* mutant lines revealed significantly lower quercetin levels in both. Analysis of enzyme extracts confirmed the loss of rutinosidase activity; the mutant samples maintained stable rutin concentrations without the characteristic increase in quercetin observed in the control. Furthermore, organoleptic sensory evaluation of flour demonstrated that respondents identified the control as significantly more bitter than the flour from the *ftrde2* mutants. These precise edits show proof-of-concept of overcoming domestication barriers: self-incompatibility and palatability, establishing a framework for rapid improvement of buckwheat.
