## Supplementary Data 2 for "Genome editing of key domestication genes overcomes self-incompatibility and bitter taste in cultivated buckwheat"

### Sheet: SD_1
Supplementary Data 1: Organoleptic analysis of bitterness in F. tataricum flour.
Paired comparison tests were conducted with 15 assessors to evaluate perceived bitterness in wild-type flour versus flour from ftrde_1 and ftrde_2 mutants. In each test, assessors were asked to identify which of the two samples was more bitter.
	Number of correct identifications (out of three)
Assessor	ftred_1	ftred_2
1	3	3
2	3	3
3	3	2
4	2	3
5	3	3
6	3	3
7	3	2
8	3	3
9	3	3
10	3	3
11	3	2
12	3	3
13	3	3
14	2	3
15	3	3
Correct answers	43	42
Total number of tests	45	45
